# An encoding of genome content for machine learning

**DOI:** 10.1101/524280

**Authors:** A. Viehweger, S. Krautwurst, D. H. Parks, B. König, M. Marz

## Abstract

An ever-growing number of metagenomes can be used for biomining and the study of microbial functions. The use of learning algorithms in this context has been hindered, because they often need input in the form of low-dimensional, dense vectors of numbers. We propose such a representation for genomes called `nanotext` that scales to very large data sets.

The underlying model is learned from a corpus of nearly 150 thousand genomes spanning 750 million protein domains. We treat the protein domains in a genome like words in a document, assuming that protein domains in a similar context have similar “meaning”. This meaning can be distributed by a neural net over a vector of numbers.

The resulting vectors efficiently encode function, preserve known phylogeny, capture subtle functional relationships and are robust against genome incompleteness. The “functional” distance between two vectors complements nucleotide-based distance, so that genomes can be identified as similar even though their nucleotide identity is low. `nanotext` can thus encode (meta)genomes for direct use in downstream machine learning tasks. We show this by predicting plausible culture media for metagenome assembled genomes (MAGs) from the *Tara Oceans Expedition* using their genome content only. `nanotext` is freely released under a BSD licence (https://github.com/phiweger/nanotext).
