## Supplementary material for "An encoding of genome content for machine learning": Accuracy of models on SOMO task

model	min_count	negative	ns_exponent	sample	window	SOMO
1	10	2	-0.3	0.00014	2	0.7471
2	10	5	-0.3	0.00014	2	0.7589
3	100	2	-0.3	0.00014	2	0.7559
4	100	5	-0.3	0.00014	2	0.7718
5	10	2	-0.3	0.00003	2	0.7922
6	10	5	-0.3	0.00003	2	0.7951
7	100	2	-0.3	0.00003	2	0.7933
8	100	5	-0.3	0.00003	2	0.8084
9	10	2	-0.3	0.00014	5	0.7986
10	10	5	-0.3	0.00014	5	0.8005
11	100	2	-0.3	0.00014	5	0.7998
12	100	5	-0.3	0.00014	5	0.8112
13	10	2	-0.3	0.00003	5	0.8233
14	10	5	-0.3	0.00003	5	0.8279
15	100	2	-0.3	0.00003	5	0.8271
16	100	5	-0.3	0.00003	5	0.8343
17	10	2	-0.3	0.00014	10	0.8214
18	10	5	-0.3	0.00014	10	0.8275
19	100	2	-0.3	0.00014	10	0.8257
20	100	5	-0.3	0.00014	10	0.8243
21	10	2	-0.3	0.00003	10	0.8448
22	10	5	-0.3	0.00003	10	0.8443
23	100	2	-0.3	0.00003	10	0.8479
24	100	5	-0.3	0.00003	10	0.8448
25	10	2	0	0.00014	2	0.7711
26	10	5	0	0.00014	2	0.7924
27	100	2	0	0.00014	2	0.7684
28	100	5	0	0.00014	2	0.7948
29	10	2	0	0.00003	2	0.7944
30	10	5	0	0.00003	2	0.8086
31	100	2	0	0.00003	2	0.7939
32	100	5	0	0.00003	2	0.812
33	10	2	0	0.00014	5	0.8057
34	10	5	0	0.00014	5	0.8228
35	100	2	0	0.00014	5	0.8053
36	100	5	0	0.00014	5	0.8226
37	10	2	0	0.00003	5	0.814
38	10	5	0	0.00003	5	0.8332
39	100	2	0	0.00003	5	0.8186
40	100	5	0	0.00003	5	0.8313
41	10	2	0	0.00014	10	0.829
42	10	5	0	0.00014	10	0.8386
43	100	2	0	0.00014	10	0.8289
44	100	5	0	0.00014	10	0.8357
45	10	2	0	0.00003	10	0.8312
46	10	5	0	0.00003	10	0.8359
47	100	2	0	0.00003	10	0.8351
48	100	5	0	0.00003	10	0.8424
49	10	2	0.3	0.00014	2	0.7722
50	10	5	0.3	0.00014	2	0.8072
51	100	2	0.3	0.00014	2	0.7646
52	100	5	0.3	0.00014	2	0.7949
53	10	2	0.3	0.00003	2	0.7783
54	10	5	0.3	0.00003	2	0.8139
55	100	2	0.3	0.00003	2	0.7738
56	100	5	0.3	0.00003	2	0.8124
57	10	2	0.3	0.00014	5	0.8029
58	10	5	0.3	0.00014	5	0.8329
59	100	2	0.3	0.00014	5	0.7959
60	100	5	0.3	0.00014	5	0.8186
61	10	2	0.3	0.00003	5	0.7948
62	10	5	0.3	0.00003	5	0.8405
63	100	2	0.3	0.00003	5	0.7894
64	100	5	0.3	0.00003	5	0.8406
65	10	2	0.3	0.00014	10	0.8196
66	10	5	0.3	0.00014	10	0.8429
67	100	2	0.3	0.00014	10	0.8123
68	100	5	0.3	0.00014	10	0.8351
69	10	2	0.3	0.00003	10	0.8029
70	10	5	0.3	0.00003	10	0.8462
71	100	2	0.3	0.00003	10	0.8015
72	100	5	0.3	0.00003	10	0.841
73	10	2	0.75	0.00014	2	0.7895
74	10	5	0.75	0.00014	2	0.8273
75	100	2	0.75	0.00014	2	0.7781
76	100	5	0.75	0.00014	2	0.8192
77	10	2	0.75	0.00003	2	0.8022
78	10	5	0.75	0.00003	2	0.8394
79	100	2	0.75	0.00003	2	0.8047
80	100	5	0.75	0.00003	2	0.8386
81	10	2	0.75	0.00014	5	0.7994
82	10	5	0.75	0.00014	5	0.8461
83	100	2	0.75	0.00014	5	0.7941
84	100	5	0.75	0.00014	5	0.8318
85	10	2	0.75	0.00003	5	0.8222
86	10	5	0.75	0.00003	5	0.8614
87	100	2	0.75	0.00003	5	0.8169
88	100	5	0.75	0.00003	5	0.8558
89	10	2	0.75	0.00014	10	0.8008
90	10	5	0.75	0.00014	10	0.8502
91	100	2	0.75	0.00014	10	0.7976
92	100	5	0.75	0.00014	10	0.843
93	10	2	0.75	0.00003	10	0.8276
94	10	5	0.75	0.00003	10	0.8607
95	100	2	0.75	0.00003	10	0.8205
96	100	5	0.75	0.00003	10	0.8543
