## Supplementary material for "An encoding of genome content for machine learning": Marker gene based taxonomy of target Tara MAGs

user_genome classification fastani_reference fastani_reference_radius fastani_taxonomy fastani_ani fastani_af closest_placement_reference closest_placement_taxonomy closest_placement_ani closest_placement_af classification_method note other_related_references(genome_id,species_name,radius,ANI,AF) aa_percent red_value warnings
TARA_RED_MAG_00065 d__Bacteria;p__Gemmatimonadota;c__Gemmatimonadetes;o__SG8-23;f__UBA6960;g__UBA887;s__UBA887 sp3 GCA_002724575.1 95.0 d__Bacteria;p__Gemmatimonadota;c__Gemmatimonadetes;o__SG8-23;f__UBA6960;g__UBA887;s__UBA887 sp3 99.47 0.79 GCA_002724575.1 d__Bacteria;p__Gemmatimonadota;c__Gemmatimonadetes;o__SG8-23;f__UBA6960;g__UBA887;s__UBA887 sp3 99.47 0.79 ANI/Placement topological placeme…
TARA_RED_MAG_00069 d__Bacteria;p__Gemmatimonadota;c__Gemmatimonadetes;o__SG8-23;f__UBA6960;g__GCA-2718595;s__GCA_002718595.1 GCA_002718595.1 95.0 d__Bacteria;p__Gemmatimonadota;c__Gemmatimonadetes;o__SG8-23;f__UBA6960;g__GCA-2718595;s__ 97.32 0.93 GCA_002718595.1 d__Bacteria;p__Gemmatimonadota;c__Gemmatimonadetes;o__SG8-23;f__UBA6960;g__GCA-2718595;s__ 97.32 0.93 ANI/Placement topological placeme…
TARA_ANE_MAG_00005 d__Bacteria;p__Gemmatimonadota;c__Gemmatimonadetes;o__SG8-23;f__UBA6960;g__;s__ N/A N/A N/A N/A N/A N/A N/A N/A N/A Placement taxonomic novelty determined using RED N/A 93.45 0.811142399658 N/A
TARA_ION_MAG_00042 d__Bacteria;p__Gemmatimonadota;c__Gemmatimonadetes;o__SG8-23;f__UBA6960;g__;s__ N/A N/A N/A N/A N/A N/A N/A N/A N/A Placement taxonomic novelty determined using RED N/A 66.4 0.809492866339 N/A
TARA_RED_MAG_00040 d__Bacteria;p__Gemmatimonadota;c__Gemmatimonadetes;o__SG8-23;f__UBA6960;g__;s__ N/A N/A N/A N/A N/A N/A N/A N/A N/A Placement taxonomic novelty determined using RED N/A 84.73 0.808192464045 N/A
